# Fermentation-Derived Metabolites Shape Host Biology to Attenuate Severity of Inflammatory and Metabolic Disease

**DOI:** 10.64898/2026.07.30.741534

**Authors:** Elisa B. Caffrey, Elektra Kantzari Robinson, Jessica L. Fessler, Anita Reddy, Samantha G. Hernandez, Yifan Gao, Emma R. Guiberson, Sean P. Spencer, Erica D. Sonnenburg, Justin L. Sonnenburg

## Abstract

Fermented foods are among the few dietary interventions shown to increase gut microbiome diversity and reduce systemic inflammation in healthy adults, yet the underlying mechanisms remain poorly defined. Metabolites produced during food fermentation, termed fermentation-derived metabolites (FDMs), represent a largely uncharacterized pool of bioactive compounds that may directly mediate the physiological effects of fermented food consumption. Here, we characterize the metabolite landscape of ten vegetable-based fermented foods using metabolomics, identifying conserved enrichment of aromatic and branched-chain amino acid derivatives across diverse substrates. Using sauerkraut as a chemically representative model system, we show that metabolite extracts from wild green sauerkraut (wGS-FDMs) remodel intestinal and systemic immune populations and shift gut microbiome composition in healthy mice. wGS-FDMs suppressed NF-κB activation and pro-inflammatory cytokine secretion in vitro and decreased colitis severity in vivo. In a chronic high-fat diet model, wGS-FDMs attenuated weight gain and improved glucose and insulin tolerance, consistent with stimulation of GLP-1 secretion in vitro. Collectively, these findings establish FDMs as biologically potent dietary components capable of simultaneously modulating immune, microbial, and metabolic homeostasis across multiple physiological systems, positioning metabolites from fermented foods as an important and underappreciated class of dietary effectors in the context of chronic disease.
