## Supplementary Table 1 for "Fermentation-Derived Metabolites Shape Host Biology to Attenuate Severity of Inflammatory and Metabolic Disease"

#Supplementary Table 1: Samples sequenced in this study
Sample_ID	Timepoint (h)	Timepoint (d)	Category	Type	Ferment	Label	Averaged pH
Kimchi_BKNS_T0h	0	0	Vegetable	Cabbage	Kimchi	Baechu Kimchi	5.02
Kimchi_BKNS_T96h	96	3	Vegetable	Ferment	Kimchi	Baechu Kimchi	5.1
Kimchi_BKNS_T14d	336	14	Vegetable	Ferment	Kimchi	Baechu Kimchi	4.48
Kimchi_BKNS_T60d	1440	60	Vegetable	Ferment	Kimchi	Baechu Kimchi	3.37
Kimchi_BKS_T0h	0	0	Vegetable	Cabbage	Kimchi	Baechu Kimchi	5.01
Kimchi_BKS_T96h	96	3	Vegetable	Ferment	Kimchi	Baechu Kimchi	5.05
Kimchi_BKS_T14d	336	14	Vegetable	Ferment	Kimchi	Baechu Kimchi	3.57
Kimchi_BKS_T60d	1440	60	Vegetable	Ferment	Kimchi	Baechu Kimchi	3.24
Kimchi_BKVNS_T0h	0	0	Vegetable	Cabbage	Kimchi	Baechu Kimchi	5.1
Kimchi_BKVNS_T96h	96	3	Vegetable	Ferment	Kimchi	Baechu Kimchi	4.78
Kimchi_BKVNS_T14d	336	14	Vegetable	Ferment	Kimchi	Baechu Kimchi	4.04
Kimchi_BKVNS_T60d	1440	60	Vegetable	Ferment	Kimchi	Baechu Kimchi	3.82
Kimchi_BKVS_T0h	0	0	Vegetable	Cabbage	Kimchi	Baechu Kimchi	5.1
Kimchi_BKVS_T96h	96	3	Vegetable	Ferment	Kimchi	Baechu Kimchi	4.55
Kimchi_BKVS_T14d	336	14	Vegetable	Ferment	Kimchi	Baechu Kimchi	3.63
Kimchi_BKVS_T60d	1440	60	Vegetable	Ferment	Kimchi	Baechu Kimchi	3.44
Kimchi_NKNS_T0h	0	0	Vegetable	Cabbage	Kimchi	Nabak Kimchi	4.72
Kimchi_NKNS_T7d	168	7	Vegetable	Ferment	Kimchi	Nabak Kimchi	3.72
Kimchi_NKNS_T14d	336	14	Vegetable	Ferment	Kimchi	Nabak Kimchi	3.63
Kimchi_NKNS_T60d	1440	60	Vegetable	Ferment	Kimchi	Nabak Kimchi	3.46
Kimchi_NKS_T0h	0	0	Vegetable	Cabbage	Kimchi	Nabak Kimchi	4.69
Kimchi_NKS_T7d	168	7	Vegetable	Ferment	Kimchi	Nabak Kimchi	3.67
Kimchi_NKS_T14d	336	14	Vegetable	Ferment	Kimchi	Nabak Kimchi	3.47
Kimchi_NKS_T60d	1440	60	Vegetable	Ferment	Kimchi	Nabak Kimchi	3.45
Sauerkraut_RS_T0h	0	0	Vegetable	Cabbage	Sauekraut	Sauerkraut	5.59
Sauerkraut_RS_T21d	504	21	Vegetable	Ferment	Sauekraut	Sauerkraut	3.34
Sauerkraut_RS_T96h	96	3	Vegetable	Ferment	Sauekraut	Sauerkraut	4.18
Sauerkraut_SS_T0h	0	0	Vegetable	Cabbage	Sauekraut	Sauerkraut	5.5
Sauerkraut_SS_T96h	96	3	Vegetable	Ferment	Sauekraut	Sauerkraut	3.24
Sauerkraut_SS_T21d	504	21	Vegetable	Ferment	Sauekraut	Sauerkraut	3.19
Sauerkraut_WS_T0h	0	0	Vegetable	Cabbage	Sauekraut	Sauerkraut	4.7
Sauerkraut_WS_T96h	96	3	Vegetable	Ferment	Sauekraut	Sauerkraut	3.91
Sauerkraut_WS_T21d	504	21	Vegetable	Ferment	Sauekraut	Sauerkraut	3.15
